# Genome-wide association study in New York *Phytophthora capsici* isolates reveals loci involved in mating type and mefenoxam sensitivity

**DOI:** 10.1101/2020.04.01.020826

**Authors:** Gregory Vogel, Michael A. Gore, Christine D. Smart

## Abstract

*Phytophthora capsici* is a soilborne oomycete plant pathogen that causes severe vegetable crop losses in New York (NY) State and worldwide. This pathogen is difficult to manage, in part due to its production of long-lasting sexual spores and its tendency to quickly evolve fungicide resistance. We single-nucleotide polymorphism (SNP) genotyped 252 *P. capsici* isolates, predominantly from NY, in order to conduct a genome-wide association study for mating type and mefenoxam insensitivity. The population structure and extent of chromosomal copy number variation in this collection of isolates were also characterized. Population structure analyses showed isolates largely clustered by the field site where they were collected, with values of F_ST_ between pairs of fields ranging from 0.10 to 0.31. Thirty-three isolates were putative aneuploids, demonstrating evidence for having up to four linkage groups present in more than two copies, and an additional two isolates appeared to be genome-wide triploids. Mating type was mapped to a region on scaffold 4, consistent with previous findings, and mefenoxam insensitivity was associated with several SNP markers at a novel locus on scaffold 62. We identified several candidate genes for mefenoxam sensitivity, including a homolog of yeast ribosome synthesis factor Rrp5, but failed to locate near the scaffold 62 locus any subunits of RNA Polymerase I, the enzyme that has been hypothesized to be the target site of phenylamide fungicides in oomycetes. This work expands our knowledge of the population biology of *P. capsici* and provides a foundation for functional validation of candidate genes associated with epidemiologically important phenotypes.
