## Supplementary material for "Genome-wide association study in New York *Phytophthora capsici* isolates reveals loci involved in mating type and mefenoxam sensitivity": Table S1

SampleSZ	Source	year	Host_plant	Host_tissue	State	County	Field	MT	Mef5	Mef100	Mefenoxam_sensitivity	UniqueGenotype	InCCDataset	Previous_publications
17PZ01A	Darcy Telenko	2017	Pepper	NA	NY	Erie	Erie #2	A1	0.662162162	0.432432432	R	35	FALSE	NA
17PZ02A	Darcy Telenko	2017	Pepper	NA	NY	Erie	Erie #2	A1	0.724789916	0.494957983	R	35	TRUE	NA
17PZ11A	Darcy Telenko	2017	Pepper	NA	NY	Erie	Erie #2	A2	1.031527094	1.002955665	R	120	TRUE	NA
17PZ12B	Darcy Telenko	2017	Pepper	NA	NY	Erie	Erie #2	A1	0.755405405	0.456756757	R	36	FALSE	NA
17PZ13A	Darcy Telenko	2017	Pepper	NA	NY	Erie	Erie #2	A1	0.735064935	0.454978355	R	39	TRUE	NA
17PZ14A	Darcy Telenko	2017	Pepper	NA	NY	Erie	Erie #2	A1	0.613821138	0.338649156	IS	39	FALSE	NA
17PZ15A	Darcy Telenko	2017	Pepper	NA	NY	Erie	Erie #2	A1	0.736111111	0.506944444	R	NA	FALSE	NA
17PZ16A	Darcy Telenko	2017	Pepper	NA	NY	Erie	Erie #2	A1	0.728110599	0.271889401	IS	73	TRUE	NA
17PZ17A	Darcy Telenko	2017	Pepper	NA	NY	Erie	Erie #2	A1	0.710504202	0.361344538	IS	36	TRUE	NA
17PZ18A	Darcy Telenko	2017	Pepper	NA	NY	Erie	Erie #2	A2	0.511088011	0.248440748	IS	14	TRUE	NA
17PZ20B	Darcy Telenko	2017	Pepper	NA	NY	Erie	Erie #2	A2	0.703216374	0.489766082	R	14	FALSE	NA
17PZ21A	Darcy Telenko	2017	Pepper	NA	NY	Erie	Erie #2	A2	0.762053571	0.403125	R	14	FALSE	NA
17PZ22A	Darcy Telenko	2017	Pepper	NA	NY	Erie	Erie #2	A1	0.724310777	0.472431078	R	118	TRUE	NA
17PZ23A	Darcy Telenko	2017	Pepper	NA	NY	Erie	Erie #2	A1	0.32183908	0	S	64	TRUE	NA
17PZ26A	Darcy Telenko	2017	Pepper	NA	NY	Erie	Erie #2	A2	0.522681452	0.25453629	IS	49	TRUE	NA
17PZ29A	Darcy Telenko	2017	Pepper	NA	NY	Erie	Erie #2	A2	0.68506006	0.287912913	IS	14	FALSE	NA
18RN01A	Chris Smart	2018	Pumpkin	Fruit	NY	Ontario	Ontario #2	A2	0.264102564	0.342307692	S	11	FALSE	NA
18RN02A	Chris Smart	2018	Pumpkin	Fruit	NY	Ontario	Ontario #2	A2	0	0	S	13	FALSE	NA
18RN04B	Chris Smart	2018	Eggplant	NA	NY	Ontario	Ontario #2	A2	0	0	S	13	FALSE	NA
18RN05A	Chris Smart	2018	Eggplant	NA	NY	Ontario	Ontario #2	A2	0.113636364	0.045454545	S	13	FALSE	NA
18RN06A	Chris Smart	2018	Pepper	NA	NY	Ontario	Ontario #2	A2	0.422558923	0.336700337	IS	11	FALSE	NA
18RN08A	Chris Smart	2018	Tomato	NA	NY	Ontario	Ontario #2	A2	0	0	S	13	TRUE	NA
18RN13A	Chris Smart	2018	Pumpkin	Fruit	NY	Ontario	Ontario #2	A2	0.381365741	0.351273148	S	11	FALSE	NA
18RN14A	Chris Smart	2018	Pumpkin	Fruit	NY	Ontario	Ontario #2	A2	0.220170455	0.284090909	S	11	FALSE	NA
18RN15B	Chris Smart	2018	Pumpkin	Fruit	NY	Ontario	Ontario #2	A2	0.253472222	0.338541667	S	11	TRUE	NA
18051_1A	Abby Seaman	2018	Cucumber	Fruit	NY	Tioga	Tioga #1	A2	0	0	S	103	TRUE	NA
18052A	Greg Vogel	2018	Zucchini	Fruit	NY	Tompkins	Tompkins #1	A1	0	0	S	53	TRUE	NA
18080A	Elizabeth Buck	2018	Eggplant	NA	NY	Erie	Erie #3	A1	1.000434216	0.876248372	R	59	TRUE	NA
17DH01A	Darcy Telenko	2017	Zucchini	NA	NY	Erie	Erie #1	A1	0.854040404	0.719191919	R	5	FALSE	NA
17DH02A	Darcy Telenko	2017	Zucchini	NA	NY	Erie	Erie #1	A1	0.956027668	0.799901186	R	5	FALSE	NA
17DH03A	Darcy Telenko	2017	Zucchini	NA	NY	Erie	Erie #1	A1	0.968085106	0.79787234	R	5	TRUE	NA
17DH04B	Darcy Telenko	2017	Zucchini	NA	NY	Erie	Erie #1	A2	0.060714286	0.036309524	S	17	TRUE	NA
17DH05A	Darcy Telenko	2017	Zucchini	NA	NY	Erie	Erie #1	A1	0.013157895	0	S	121	TRUE	NA
17DH07A	Darcy Telenko	2017	Zucchini	NA	NY	Erie	Erie #1	A1	0.890338164	0.75821256	R	5	FALSE	NA
17DH09B	Darcy Telenko	2017	Zucchini	NA	NY	Erie	Erie #1	A2	0.704365079	0.211507937	IS	88	TRUE	NA
17DH10B	Darcy Telenko	2017	Zucchini	NA	NY	Erie	Erie #1	A1	0	0	S	75	TRUE	NA
17DH12A	Darcy Telenko	2017	Zucchini	NA	NY	Erie	Erie #1	A2	0.389655172	0.033908046	S	29	FALSE	NA
17DH14A	Darcy Telenko	2017	Zucchini	NA	NY	Erie	Erie #1	A1	0.895833333	0.760416667	R	5	FALSE	NA
17DH15A	Darcy Telenko	2017	Zucchini	NA	NY	Erie	Erie #1	A1	0.957446809	0.79787234	R	5	FALSE	NA
17DH16A	Darcy Telenko	2017	Zucchini	NA	NY	Erie	Erie #1	A1	0	0	S	123	TRUE	NA
17DH17A	Darcy Telenko	2017	Zucchini	NA	NY	Erie	Erie #1	A2	0	0	S	106	TRUE	NA
17DH18B	Darcy Telenko	2017	Zucchini	NA	NY	Erie	Erie #1	A2	0.032795699	0	S	17	FALSE	NA
17DH19B	Darcy Telenko	2017	Zucchini	NA	NY	Erie	Erie #1	A2	0.072681704	0.036967419	S	17	FALSE	NA
17DH20B	Darcy Telenko	2017	Zucchini	NA	NY	Erie	Erie #1	A2	0.3158867	0.140394089	S	29	TRUE	NA
17DH21A	Darcy Telenko	2017	Zucchini	NA	NY	Erie	Erie #1	A1	0.928146259	0.731930272	R	5	FALSE	NA
17JT01_1A	Chris Smart	2017	SummerSquash	Fruit	NY	Cayuga	Cayuga #1	A1	0.29375	0.033333333	S	38	TRUE	NA
17JT02_1A	Chris Smart	2017	SummerSquash	Fruit	NY	Cayuga	Cayuga #1	A1	0.440092166	0.171658986	IS	38	FALSE	NA
17JT03_1A	Chris Smart	2017	SummerSquash	Fruit	NY	Cayuga	Cayuga #1	A2	0.310096154	0.209134615	S	68	TRUE	NA
17JT04_1B	Chris Smart	2017	Zucchini	Fruit	NY	Cayuga	Cayuga #1	A1	0	0	S	18	FALSE	NA
17JT05_1A	Chris Smart	2017	Zucchini	Fruit	NY	Cayuga	Cayuga #1	A1	0	0	S	18	FALSE	NA
17JT06_1A	Chris Smart	2017	SummerSquash	Fruit	NY	Cayuga	Cayuga #1	A1	0.350877193	0.10391363	S	41	FALSE	NA
17JT07_1B	Chris Smart	2017	SummerSquash	Fruit	NY	Cayuga	Cayuga #1	A1	0	0	S	18	TRUE	NA
17JT09_1B	Chris Smart	2017	Zucchini	Fruit	NY	Cayuga	Cayuga #1	A2	0	0	S	98	TRUE	NA
17JT10_1A	Chris Smart	2017	Zucchini	Fruit	NY	Cayuga	Cayuga #1	A2	0.255291005	0.037037037	S	3	FALSE	NA
17JT12_2A	Chris Smart	2017	Zucchini	Fruit	NY	Cayuga	Cayuga #1	A2	0.19273399	0.070197044	S	3	FALSE	NA
17JT13_1A	Chris Smart	2017	Zucchini	Fruit	NY	Cayuga	Cayuga #1	A2	0.239631336	0.085829493	S	3	FALSE	NA
17JT14_1A	Chris Smart	2017	Zucchini	Fruit	NY	Cayuga	Cayuga #1	A1	1.0625	0.855902778	R	63	TRUE	NA
17JT15_1A	Chris Smart	2017	Zucchini	Fruit	NY	Cayuga	Cayuga #1	A2	0.334975369	0.141009852	S	NA	FALSE	NA
17JT16_1A	Chris Smart	2017	Zucchini	Fruit	NY	Cayuga	Cayuga #1	A2	0	0	S	30	TRUE	NA
17JT18_1B	Chris Smart	2017	Zucchini	Fruit	NY	Cayuga	Cayuga #1	A2	0.014705882	0	S	30	FALSE	NA
17JT19_1A	Chris Smart	2017	Zucchini	Fruit	NY	Cayuga	Cayuga #1	A2	0	0	S	89	TRUE	NA
17JT20_2A	Chris Smart	2017	Zucchini	Fruit	NY	Cayuga	Cayuga #1	A2	0.284632035	0.13474026	S	3	FALSE	NA
17JT21_1A	Chris Smart	2017	Zucchini	Fruit	NY	Cayuga	Cayuga #1	A2	0.40270936	0.121921182	IS	3	FALSE	NA
17JT23_1A	Chris Smart	2017	Zucchini	Fruit	NY	Cayuga	Cayuga #1	A2	0.25	0.083333333	S	3	FALSE	NA
17JT24_1A	Chris Smart	2017	Zucchini	Fruit	NY	Cayuga	Cayuga #1	A2	0.327956989	0.191756272	S	3	FALSE	NA
17JT25_2A	Chris Smart	2017	Zucchini	Fruit	NY	Cayuga	Cayuga #1	A2	0.322916667	0.138731061	S	3	TRUE	NA
17JT26_1A	Chris Smart	2017	SummerSquash	Fruit	NY	Cayuga	Cayuga #1	A1	0.654166667	0.245	IS	101	TRUE	NA
17JT27_1A	Chris Smart	2017	SummerSquash	Fruit	NY	Cayuga	Cayuga #1	A1	0.2625	0.125	S	41	TRUE	NA
17JT28_1A	Chris Smart	2017	Zucchini	Fruit	NY	Cayuga	Cayuga #1	A2	0.380455408	0.077798861	S	3	FALSE	NA
17EH01C	Chris Smart	2017	Squash	Fruit	NY	Ontario	Ontario #1	A1	0	0	S	90	TRUE	NA
17EH02A	Chris Smart	2017	Squash	Fruit	NY	Ontario	Ontario #1	A2	0.732026144	0.183006536	IS	6	FALSE	NA
17EH03_1B	Chris Smart	2017	Squash	Fruit	NY	Ontario	Ontario #1	A1	0	0	S	33	FALSE	NA
17EH03_2B	Chris Smart	2017	Squash	Fruit	NY	Ontario	Ontario #1	A1	0	0	S	33	TRUE	NA
17EH04C	Chris Smart	2017	Squash	Fruit	NY	Ontario	Ontario #1	A1	0	0	S	34	FALSE	NA
17EH05A	Chris Smart	2017	Squash	Fruit	NY	Ontario	Ontario #1	A2	0	0	S	125	TRUE	NA
17EH07B	Chris Smart	2017	Squash	Fruit	NY	Ontario	Ontario #1	A1	0	0	S	34	TRUE	NA
17EH08A	Chris Smart	2017	Squash	Fruit	NY	Ontario	Ontario #1	A2	0	0	S	51	TRUE	NA
17EH09C	Chris Smart	2017	Squash	Fruit	NY	Ontario	Ontario #1	A2	0.65	0.25	IS	6	FALSE	NA
17EH10A	Chris Smart	2017	Squash	Fruit	NY	Ontario	Ontario #1	A2	0	0	S	NA	FALSE	NA
17EH11B	Chris Smart	2017	Squash	Fruit	NY	Ontario	Ontario #1	A2	0.659722222	0.602777778	R	6	FALSE	NA
17EH12A	Chris Smart	2017	Squash	Fruit	NY	Ontario	Ontario #1	A1	0	0	S	40	FALSE	NA
17EH13C	Chris Smart	2017	Squash	Fruit	NY	Ontario	Ontario #1	A2	0	0	S	32	FALSE	NA
17EH14B	Chris Smart	2017	Squash	Fruit	NY	Ontario	Ontario #1	A2	0	0	S	84	TRUE	NA
17EH15_2B	Chris Smart	2017	Squash	Fruit	NY	Ontario	Ontario #1	A1	0	0	S	25	TRUE	NA
17EH16A	Chris Smart	2017	Squash	Fruit	NY	Ontario	Ontario #1	A1	0	0	S	31	TRUE	NA
17EH17B	Chris Smart	2017	Squash	Fruit	NY	Ontario	Ontario #1	A2	0	0	S	NA	FALSE	NA
17EH18B	Chris Smart	2017	Squash	Fruit	NY	Ontario	Ontario #1	A1	0	0	S	25	FALSE	NA
17EH19A	Chris Smart	2017	Squash	Fruit	NY	Ontario	Ontario #1	A1	0	0	S	31	FALSE	NA
17EH20A	Chris Smart	2017	Squash	Fruit	NY	Ontario	Ontario #1	A1	0	0	S	28	FALSE	NA
17EH21C	Chris Smart	2017	Squash	Fruit	NY	Ontario	Ontario #1	A1	0	0	S	28	TRUE	NA
17EH22B	Chris Smart	2017	Squash	Fruit	NY	Ontario	Ontario #1	A2	0	0	S	32	TRUE	NA
17EH23C	Chris Smart	2017	Squash	Fruit	NY	Ontario	Ontario #1	A2	0	0	S	99	TRUE	NA
17EH24B	Chris Smart	2017	Squash	Fruit	NY	Ontario	Ontario #1	A2	0	0	S	92	TRUE	NA
17EH25C	Chris Smart	2017	Squash	Fruit	NY	Ontario	Ontario #1	A2	0	0	S	19	FALSE	NA
17EH26A	Chris Smart	2017	Squash	Fruit	NY	Ontario	Ontario #1	A2	0	0	S	19	FALSE	NA
17EH27C	Chris Smart	2017	Squash	Fruit	NY	Ontario	Ontario #1	A2	0.787205082	0.574410163	R	6	FALSE	NA
17EH29A	Chris Smart	2017	Squash	Fruit	NY	Ontario	Ontario #1	A1	0	0	S	124	TRUE	NA
17EH30B	Chris Smart	2017	Squash	Fruit	NY	Ontario	Ontario #1	A1	0	0	S	21	TRUE	NA
17EH31A	Chris Smart	2017	Squash	Fruit	NY	Ontario	Ontario #1	A1	0	0	S	21	FALSE	NA
17EH32A	Chris Smart	2017	Squash	Fruit	NY	Ontario	Ontario #1	A1	0	0	S	40	TRUE	NA
17EH33C	Chris Smart	2017	Squash	Fruit	NY	Ontario	Ontario #1	A2	0	0	S	19	TRUE	NA
17EH34A	Chris Smart	2017	Squash	Fruit	NY	Ontario	Ontario #1	A2	0.694444444	0.291666667	IS	6	FALSE	NA
17EH35B	Chris Smart	2017	Squash	Fruit	NY	Ontario	Ontario #1	A2	0	0	S	12	FALSE	NA
17EH36A	Chris Smart	2017	Squash	Fruit	NY	Ontario	Ontario #1	A2	0	0	S	12	FALSE	NA
17EH37A	Chris Smart	2017	Squash	Fruit	NY	Ontario	Ontario #1	A1	0	0	S	26	FALSE	NA
17EH38A	Chris Smart	2017	Squash	Fruit	NY	Ontario	Ontario #1	A2	0	0	S	112	TRUE	NA
17EH39A	Chris Smart	2017	Squash	Fruit	NY	Ontario	Ontario #1	A2	0	0	S	102	TRUE	NA
17EH40A	Chris Smart	2017	Squash	Fruit	NY	Ontario	Ontario #1	A2	0	0	S	27	FALSE	NA
17EH41A	Chris Smart	2017	Squash	Fruit	NY	Ontario	Ontario #1	A2	0	0	S	12	FALSE	NA
17EH42C	Chris Smart	2017	Squash	Fruit	NY	Ontario	Ontario #1	A2	0.499511241	0.236070381	IS	6	TRUE	NA
17EH44A	Chris Smart	2017	Squash	Fruit	NY	Ontario	Ontario #1	A2	0	0	S	27	TRUE	NA
17EH45C	Chris Smart	2017	Squash	Fruit	NY	Ontario	Ontario #1	A2	0	0	S	37	FALSE	NA
17EH46B	Chris Smart	2017	Squash	Fruit	NY	Ontario	Ontario #1	A2	0	0	S	66	TRUE	NA
17EH47B	Chris Smart	2017	Squash	Fruit	NY	Ontario	Ontario #1	A2	0	0	S	37	TRUE	NA
17EH48C	Chris Smart	2017	Squash	Stem	NY	Ontario	Ontario #1	A1	0	0	S	119	TRUE	NA
17EH49A	Chris Smart	2017	Squash	Stem	NY	Ontario	Ontario #1	A1	0	0	S	26	TRUE	NA
17EH51B	Chris Smart	2017	Squash	Stem	NY	Ontario	Ontario #1	A2	0	0	S	12	TRUE	NA
17EH53A	Chris Smart	2017	Squash	Fruit	NY	Ontario	Ontario #1	A1	0.013888889	0.027777778	S	91	TRUE	NA
17EH54A	Chris Smart	2017	Squash	Fruit	NY	Ontario	Ontario #1	A2	0	0	S	67	TRUE	NA
17EH55B	Chris Smart	2017	Squash	Fruit	NY	Ontario	Ontario #1	A1	0	0	S	78	TRUE	NA
17EH56B	Chris Smart	2017	Squash	Fruit	NY	Ontario	Ontario #1	A2	0	0	S	86	TRUE	NA
17EH57B	Chris Smart	2017	Squash	Fruit	NY	Ontario	Ontario #1	A2	0	0	S	115	TRUE	NA
17EH58A	Chris Smart	2017	Squash	Fruit	NY	Ontario	Ontario #1	A1	0	0	S	54	TRUE	NA
17EH60A	Chris Smart	2017	Squash	Fruit	NY	Ontario	Ontario #1	A1	0.076973684	0	S	10	FALSE	NA
17EH61A	Chris Smart	2017	Squash	Fruit	NY	Ontario	Ontario #1	A1	0	0	S	10	FALSE	NA
17EH63A	Chris Smart	2017	Squash	Fruit	NY	Ontario	Ontario #1	A1	0.054054054	0	S	NA	FALSE	NA
17EH64A	Chris Smart	2017	Squash	Fruit	NY	Ontario	Ontario #1	A2	0.028991597	0.014285714	S	94	TRUE	NA
17EH65C	Chris Smart	2017	Squash	Fruit	NY	Ontario	Ontario #1	A1	0	0	S	128	TRUE	NA
17EH66B	Chris Smart	2017	Squash	Fruit	NY	Ontario	Ontario #1	A2	0	0	S	107	TRUE	NA
17EH67A	Chris Smart	2017	Squash	Fruit	NY	Ontario	Ontario #1	A2	0.014285714	0	S	93	TRUE	NA
17EH68A	Chris Smart	2017	Squash	Fruit	NY	Ontario	Ontario #1	A1	0.054166667	0	S	10	TRUE	NA
17EH69A	Chris Smart	2017	Squash	Fruit	NY	Ontario	Ontario #1	A1	0.013157895	0	S	82	TRUE	NA
17EH70A	Chris Smart	2017	Squash	Fruit	NY	Ontario	Ontario #1	A2	0.083776596	0.031914894	S	79	TRUE	NA
17EH71A	Chris Smart	2017	Squash	Fruit	NY	Ontario	Ontario #1	A1	0.011904762	0	S	97	TRUE	NA
17EH72B	Chris Smart	2017	Squash	Fruit	NY	Ontario	Ontario #1	A2	0.054347826	0	S	62	TRUE	NA
17EH73A	Chris Smart	2017	Squash	Fruit	NY	Ontario	Ontario #1	A1	0.011111111	0	S	10	FALSE	NA
17EH74A	Chris Smart	2017	Squash	Fruit	NY	Ontario	Ontario #1	A1	0.013513514	0	S	21	FALSE	NA
17EH75A	Chris Smart	2017	Squash	Fruit	NY	Ontario	Ontario #1	A1	0.153968254	0.041666667	S	109	TRUE	NA
17EH76B	Chris Smart	2017	Squash	Fruit	NY	Ontario	Ontario #1	A1	0.041291291	0	S	10	FALSE	NA
17EH77B	Chris Smart	2017	Squash	Fruit	NY	Ontario	Ontario #1	A1	0.051975052	0	S	114	TRUE	NA
4E_6A	Meg McGrath	2018	Squash	NA	NY	Suffolk	Suffolk #1	A1	0.079637097	0.031754032	S	95	TRUE	NA
4E_5A	Meg McGrath	2018	Squash	NA	NY	Suffolk	Suffolk #1	A2	0	0	S	76	TRUE	NA
STKY2_1A	Meg McGrath	2018	Pumpkin	NA	NY	Suffolk	Suffolk #2	A2	0.060833333	0.040833333	S	20	FALSE	NA
STKY2_3A	Meg McGrath	2018	Pumpkin	NA	NY	Suffolk	Suffolk #2	A2	0	0	S	20	TRUE	NA
STKY2_4A	Meg McGrath	2018	Pumpkin	NA	NY	Suffolk	Suffolk #2	A2	0.035098522	0.035098522	S	20	FALSE	NA
AND_1C	Meg McGrath	2018	Pumpkin	NA	NY	Suffolk	Suffolk #4	A1	0.522727273	0.433712121	R	71	TRUE	NA
AND_2A	Meg McGrath	2018	Pumpkin	NA	NY	Suffolk	Suffolk #4	A1	0	0	S	61	TRUE	NA
AND_4A	Meg McGrath	2018	Pumpkin	NA	NY	Suffolk	Suffolk #4	A1	0	0	S	105	TRUE	NA
LEWT2_3A	Meg McGrath	2018	Pumpkin	NA	NY	Suffolk	Suffolk #3	A1	0	0	S	NA	FALSE	NA
LEWT3_2A	Meg McGrath	2018	Pumpkin	NA	NY	Suffolk	Suffolk #3	A2	0.982758621	0.931034483	R	65	TRUE	NA
LEWT3_3A	Meg McGrath	2018	Pumpkin	NA	NY	Suffolk	Suffolk #3	A2	0.913793103	0.931034483	R	NA	FALSE	NA
LEWT3_6A	Meg McGrath	2018	Pumpkin	NA	NY	Suffolk	Suffolk #3	A1	0.910714286	0.767857143	R	74	TRUE	NA
STK_5A	Meg McGrath	2018	Pumpkin	NA	NY	Suffolk	Suffolk #2	A1	0	0	S	77	TRUE	NA
3W_2A	Meg McGrath	2018	Pumpkin	NA	NY	Suffolk	Suffolk #1	A2	0	0	S	85	TRUE	NA
3W_7A	Meg McGrath	2018	Pumpkin	NA	NY	Suffolk	Suffolk #1	A2	0	0.010869565	S	129	TRUE	NA
3W_8A	Meg McGrath	2018	Pumpkin	NA	NY	Suffolk	Suffolk #1	A2	0	0	S	69	TRUE	NA
3W_10C	Meg McGrath	2018	Pumpkin	NA	NY	Suffolk	Suffolk #1	A2	0.012820513	0.025641026	S	127	TRUE	NA
NM_6300A	Kishor Bhattarai	NA	NA	NA	NM	NA	NonNY	A2	0	0	S	126	TRUE	NA
SJV_CAA	Kishor Bhattarai	NA	NA	NA	CA	NA	NonNY	A1	0	0	S	122	TRUE	NA
IMK328	Traven Bentley	NA	NA	NA	SC	NA	NonNY	A1	0.020408163	0	S	81	TRUE	NA
RCZ_1B	Traven Bentley	NA	NA	NA	SC	NA	NonNY	A2	0	0	S	83	TRUE	NA
C15A	Traven Bentley	NA	NA	NA	SC	NA	NonNY	A1	0	0	S	56	TRUE	NA
H8C	Traven Bentley	NA	NA	NA	SC	NA	NonNY	A2	0	0	S	110	TRUE	NA
GPS1_1A	Traven Bentley	NA	NA	NA	CA	NA	NonNY	A1	0	0	S	55	TRUE	NA
FL29	Brian Hill	NA	NA	NA	FL	NA	NonNY	A2	0	0	S	80	TRUE	NA
568OH	Brian Hill	NA	NA	NA	OH	NA	NonNY	A2	0.516666667	0.183333333	IS	52	TRUE	NA
SC_6B	Amara Dunn	2007	Pumpkin	Fruit	NY	Schenectady	Schenectady #1	A1	0.554505006	0.354282536	IS	113	TRUE	NA
MMZ_6A	Amara Dunn	2007	Pumpkin	Fruit	NY	Suffolk	Suffolk #5	A1	0	0	S	116	TRUE	Dunn et al. 2010; Parada-Rojas and Quesada-Ocampo 2018
G_3A_4A_C5	Amara Dunn	2006	Pepper	NA	NY	Monroe	Monroe #1	A1	0	0	S	111	TRUE	Dunn et al. 2010; Parada-Rojas and Quesada-Ocampo 2018 (labeled isolate 0664-1)
MMZ_15A	Amara Dunn	2007	Pumpkin	Fruit	NY	Suffolk	Suffolk #5	A2	0	0	S	50	TRUE	NA
SC_15C	Amara Dunn	2007	Pumpkin	Fruit	NY	Schenectady	Schenectady #1	A1	0	0	S	60	TRUE	NA
0752_14	Amara Dunn	2007	Zucchini	Fruit	NY	Herkimer	Herkimer #1	A1*	0.5625	0.28125	IS	108	TRUE	Dunn et al. 2010
MMZ_23A	Amara Dunn	2007	Pumpkin	Fruit	NY	Suffolk	Suffolk #5	A2	0.086247086	0.015151515	S	72	TRUE	Dunn et al. 2010
BWS_1A	Amara Dunn	2007	Squash	Fruit	NY	Rensselaer	Rensselaer #1	A1*	0.904017857	0.537946429	R	87	TRUE	Dunn et al. 2010
A2_6_1	Amara Dunn	2006	Squash	Fruit	NY	Ontario	Ontario #3	A2	0	0	S	100	TRUE	Dunn et al. 2010; Parada-Rojas and Quesada-Ocampo 2018 (labeled isolate 6180)
BWS_2B	Amara Dunn	2007	Squash	Fruit	NY	Rensselaer	Rensselaer #1	A2	0	0	S	117	TRUE	NA
1070_3	NA	NA	NA	NA	NY	NA	Other NY	A2	0	0	S	70	TRUE	NA
GT_1A	Amara Dunn	2007	Tomato	Fruit	NY	Schenectady	Schenectady #2	A1	0.759935897	0.507371795	R	58	TRUE	Dunn et al. 2010
14_51	NA	NA	NA	NA	NY	NA	Other NY	A1	0	0	S	96	TRUE	NA
2014_21	Maryn Carlson	2014	Eggplant	NA	NY	Columbia	Columbia #1	A2	0	0	S	57	TRUE	NA
14_55C	NA	NA	NA	NA	NY	NA	Other NY	A1	0.051888841	0	S	48	TRUE	NA
12889MIA	Mary Hausbeck	NA	Pepper	NA	MI	NA	NonNY	A1	1.04	0.775	R	104	TRUE	Foster and Hausbeck 2009
13EH02A	Maryn Carlson	2013	Squash	NA	NY	Ontario	Ontario #1	A2	0	0	S	42	TRUE	NA
13EH03A	Maryn Carlson	2013	Squash	NA	NY	Ontario	Ontario #1	A1	0.029615385	0	S	9	FALSE	NA
13EH04A	Maryn Carlson	2013	Squash	NA	NY	Ontario	Ontario #1	A2*	0	0	S	15	TRUE	NA
13EH05A	Maryn Carlson	2013	Squash	NA	NY	Ontario	Ontario #1	A2*	0	0	S	16	TRUE	NA
13EH06A	Maryn Carlson	2013	Squash	NA	NY	Ontario	Ontario #1	A1	NA	NA	NA	2	FALSE	NA
13EH08A	Maryn Carlson	2013	Squash	NA	NY	Ontario	Ontario #1	A1	0.058776596	0	S	24	TRUE	NA
13EH09A	Maryn Carlson	2013	Squash	NA	NY	Ontario	Ontario #1	A2	0.12	0.04	S	7	TRUE	NA
13EH10A	Maryn Carlson	2013	Squash	NA	NY	Ontario	Ontario #1	A2	0	0	S	1	FALSE	NA
13EH11A	Maryn Carlson	2013	Squash	NA	NY	Ontario	Ontario #1	A2*	0	0	S	1	FALSE	NA
13EH12A	Maryn Carlson	2013	Squash	NA	NY	Ontario	Ontario #1	A2	0.032904503	0	S	7	FALSE	NA
13EH13A	Maryn Carlson	2013	Squash	NA	NY	Ontario	Ontario #1	A1	0.119047619	0.06547619	S	2	FALSE	NA
13EH14A	Maryn Carlson	2013	Squash	NA	NY	Ontario	Ontario #1	A2	0	0	S	1	FALSE	NA
13EH16A	Maryn Carlson	2013	Squash	NA	NY	Ontario	Ontario #1	A2	0	0	S	7	FALSE	NA
13EH17A	Maryn Carlson	2013	Squash	NA	NY	Ontario	Ontario #1	A2*	0.026671408	0.026671408	S	1	FALSE	NA
13EH19A	Maryn Carlson	2013	Squash	NA	NY	Ontario	Ontario #1	A2	0	0	S	1	TRUE	NA
13EH20A	Maryn Carlson	2013	Squash	NA	NY	Ontario	Ontario #1	A1	0.018518519	0	S	24	FALSE	NA
13EH21A	Maryn Carlson	2013	Squash	NA	NY	Ontario	Ontario #1	A1	0.063508065	0	S	4	FALSE	Parada-Rojas and Quesada-Ocampo 2018
13EH22A	Maryn Carlson	2013	Squash	NA	NY	Ontario	Ontario #1	A1	NA	NA	NA	4	FALSE	NA
13EH24A	Maryn Carlson	2013	Squash	NA	NY	Ontario	Ontario #1	A1	NA	NA	NA	44	TRUE	NA
13EH26A	Maryn Carlson	2013	Squash	NA	NY	Ontario	Ontario #1	A1	0.031754032	0	S	16	FALSE	NA
13EH27A	Maryn Carlson	2013	Squash	NA	NY	Ontario	Ontario #1	A2	NA	NA	NA	15	FALSE	NA
13EH28A	Maryn Carlson	2013	Squash	NA	NY	Ontario	Ontario #1	A2	0.04889684	0	S	15	FALSE	NA
13EH29A	Maryn Carlson	2013	Squash	NA	NY	Ontario	Ontario #1	A1	NA	NA	NA	4	FALSE	NA
13EH31A	Maryn Carlson	2013	Squash	NA	NY	Ontario	Ontario #1	A1	0.030776515	0	S	4	TRUE	NA
13EH32A	Maryn Carlson	2013	Squash	NA	NY	Ontario	Ontario #1	A1	0.098214286	0.0125	S	9	TRUE	NA
13EH33A	Maryn Carlson	2013	Squash	NA	NY	Ontario	Ontario #1	A2	0.018518519	0	S	7	FALSE	NA
13EH34A	Maryn Carlson	2013	Squash	NA	NY	Ontario	Ontario #1	A1	0.236391129	0.141633065	S	45	TRUE	NA
13EH35A	Maryn Carlson	2013	Squash	NA	NY	Ontario	Ontario #1	A2*	0.038518519	0.038518519	S	8	FALSE	NA
13EH36A	Maryn Carlson	2013	Squash	NA	NY	Ontario	Ontario #1	A2	0.027863777	0	S	8	FALSE	NA
13EH37A	Maryn Carlson	2013	Squash	NA	NY	Ontario	Ontario #1	A1	0.106035437	0.0589701	S	9	FALSE	NA
13EH38A	Maryn Carlson	2013	Squash	NA	NY	Ontario	Ontario #1	A2*	0.030555556	0	S	1	FALSE	NA
13EH40A	Maryn Carlson	2013	Squash	NA	NY	Ontario	Ontario #1	A2*	0.010638298	0	S	8	TRUE	NA
13EH42A	Maryn Carlson	2013	Squash	NA	NY	Ontario	Ontario #1	A1	NA	NA	NA	43	TRUE	NA
13EH43A	Maryn Carlson	2013	Squash	NA	NY	Ontario	Ontario #1	A1	0	0	S	9	FALSE	NA
13EH44A	Maryn Carlson	2013	Squash	NA	NY	Ontario	Ontario #1	A2	0	0	S	1	FALSE	NA
13EH45A	Maryn Carlson	2013	Squash	NA	NY	Ontario	Ontario #1	A2	0	0	S	1	FALSE	NA
13EH46A	Maryn Carlson	2013	Squash	NA	NY	Ontario	Ontario #1	A2	0.53326713	0.348560079	IS	23	TRUE	NA
13EH47A	Maryn Carlson	2013	Squash	NA	NY	Ontario	Ontario #1	A1	0.089732143	0.029910714	S	9	FALSE	NA
13EH48A	Maryn Carlson	2013	Squash	NA	NY	Ontario	Ontario #1	A2*	0	0	S	1	FALSE	NA
13EH49A	Maryn Carlson	2013	Squash	NA	NY	Ontario	Ontario #1	A2	NA	NA	NA	1	FALSE	NA
13EH51A	Maryn Carlson	2013	Squash	NA	NY	Ontario	Ontario #1	A1	NA	NA	NA	47	TRUE	NA
13EH53A	Maryn Carlson	2013	Squash	NA	NY	Ontario	Ontario #1	A1	NA	NA	NA	2	FALSE	NA
13EH54A	Maryn Carlson	2013	Squash	NA	NY	Ontario	Ontario #1	A1	0.075886525	0.043498818	S	2	FALSE	NA
13EH55A	Maryn Carlson	2013	Squash	NA	NY	Ontario	Ontario #1	A1	0.047916667	0	S	4	FALSE	NA
13EH57A	Maryn Carlson	2013	Squash	NA	NY	Ontario	Ontario #1	A1	NA	NA	NA	4	FALSE	NA
13EH58A	Maryn Carlson	2013	Squash	NA	NY	Ontario	Ontario #1	A1	NA	NA	NA	2	FALSE	NA
13EH59A	Maryn Carlson	2013	Squash	NA	NY	Ontario	Ontario #1	A2	0.023863636	0	S	1	FALSE	NA
13EH60A	Maryn Carlson	2013	Squash	NA	NY	Ontario	Ontario #1	A2	NA	NA	NA	23	FALSE	NA
13EH61A	Maryn Carlson	2013	Squash	NA	NY	Ontario	Ontario #1	A1	NA	NA	NA	4	FALSE	NA
13EH62A	Maryn Carlson	2013	Squash	NA	NY	Ontario	Ontario #1	A1	0.045036765	0	S	2	TRUE	NA
13EH65A	Maryn Carlson	2013	Squash	NA	NY	Ontario	Ontario #1	A1	NA	NA	NA	22	FALSE	NA
13EH66A	Maryn Carlson	2013	Squash	NA	NY	Ontario	Ontario #1	A2	0.092156863	0.033333333	S	8	FALSE	NA
13EH67A	Maryn Carlson	2013	Squash	NA	NY	Ontario	Ontario #1	A1	NA	NA	NA	2	FALSE	NA
13EH68A	Maryn Carlson	2013	Squash	NA	NY	Ontario	Ontario #1	A1	NA	NA	NA	2	FALSE	NA
13EH69A	Maryn Carlson	2013	Squash	NA	NY	Ontario	Ontario #1	A1	NA	NA	NA	2	FALSE	NA
13EH70A	Maryn Carlson	2013	Squash	NA	NY	Ontario	Ontario #1	A2	NA	NA	NA	1	FALSE	NA
13EH71A	Maryn Carlson	2013	Squash	NA	NY	Ontario	Ontario #1	A2	NA	NA	NA	8	FALSE	NA
13EH72A	Maryn Carlson	2013	Squash	NA	NY	Ontario	Ontario #1	A2	NA	NA	NA	7	FALSE	NA
13EH73A	Maryn Carlson	2013	Squash	NA	NY	Ontario	Ontario #1	A1	NA	NA	NA	4	FALSE	NA
13EH74A	Maryn Carlson	2013	Squash	NA	NY	Ontario	Ontario #1	A1	NA	NA	NA	22	TRUE	NA
13EH75A	Maryn Carlson	2013	Squash	NA	NY	Ontario	Ontario #1	A1	0	0	S	2	FALSE	NA
13EH76A	Maryn Carlson	2013	Squash	NA	NY	Ontario	Ontario #1	A2*	0	0	S	16	FALSE	NA
13EH77A	Maryn Carlson	2013	Squash	NA	NY	Ontario	Ontario #1	A1	NA	NA	NA	2	FALSE	NA
13EH79A	Maryn Carlson	2013	Squash	NA	NY	Ontario	Ontario #1	A2	0.037857143	0	S	46	TRUE	NA
13EH81A	Maryn Carlson	2013	Squash	NA	NY	Ontario	Ontario #1	A2*	0.057142857	0.014285714	S	1	FALSE	NA
13EH83A	Maryn Carlson	2013	Squash	NA	NY	Ontario	Ontario #1	A2	NA	NA	NA	1	FALSE	NA
13EH84A	Maryn Carlson	2013	Squash	NA	NY	Ontario	Ontario #1	A2	0	0	S	1	FALSE	Parada-Rojas and Quesada-Ocampo 2018
13EH85A	Maryn Carlson	2013	Squash	NA	NY	Ontario	Ontario #1	A2	NA	NA	NA	1	FALSE	NA
13EH86A	Maryn Carlson	2013	Squash	NA	NY	Ontario	Ontario #1	A1	0.021054965	0	S	2	FALSE	NA
13EH88A	Maryn Carlson	2013	Squash	NA	NY	Ontario	Ontario #1	A2*	0.2	0	S	1	FALSE	NA
*Indicates mating type at point DNA was extracted (for isolates that showed different mating types when assayed twice at different time points)
