## Supplementary material for "Genome-wide association study in New York *Phytophthora capsici* isolates reveals loci involved in mating type and mefenoxam sensitivity": Table S2

	1	2	3	4	5	6	7	8	9	10	11	12	13	14	15	16	17	18
13EH33A	2n	2n	2n	2n	2n	2n	?	2n	2n	2n	2n	2n	2n	2n	?	2n	2n	NA
13EH59A	2n	2n	2n	2n	2n	2n	2n	2n	2n	2n	2n	2n	2n	2n	2n	2n	?	NA
13EH35A	2n	2n	?	2n	2n	2n	?	?	?	2n	?	?	?	?	?	2n	?	?
13EH31A	2n	2n	2n	2n	2n	2n	2n	2n	2n	2n	2n	2n	2n	2n	2n	2n	2n	?
13EH37A	2n	2n	2n	2n	2n	2n	2n	2n	2n	2n	2n	2n	2n	2n	2n	2n	2n	2n
13EH09A	2n	2n	2n	2n	2n	2n	2n	2n	2n	2n	2n	2n	2n	2n	2n	2n	2n	NA
13EH65A	2n	2n	2n	?	?	2n	?	2n	?	2n	2n	2n	2n	2n	2n	?	2n	2n
13EH72A	2n	2n	2n	2n	2n	2n	2n	2n	2n	2n	2n	2n	2n	2n	2n	2n	2n	NA
13EH54A	2n	2n	2n	2n	2n	2n	?	2n	2n	2n	2n	2n	2n	2n	2n	2n	?	?
13EH66A	2n	2n	2n	2n	2n	2n	2n	2n	2n	2n	2n	2n	2n	2n	2n	2n	2n	2n
13EH06A	2n	2n	2n	2n	2n	2n	2n	2n	2n	2n	2n	2n	2n	2n	2n	2n	2n	?
13EH83A	2n	2n	2n	2n	2n	2n	2n	2n	2n	2n	2n	2n	2n	2n	2n	2n	2n	NA
13EH02A	2n	2n	2n	2n	2n	2n	?	2n	2n	2n	2n	2n	2n	2n	2n	2n	2n	?
13EH10A	2n	?	2n	2n	2n	2n	2n	2n	2n	2n	2n	2n	2n	?	2n	2n	2n	NA
13EH27A	2n	2n	2n	2n	2n	2n	2n	2n	2n	2n	2n	2n	2n	2n	?	2n	?	2n
13EH49A	2n	2n	2n	2n	2n	2n	2n	2n	2n	2n	2n	2n	2n	2n	?	2n	2n	NA
13EH48A	2n	2n	2n	2n	2n	2n	2n	2n	2n	2n	2n	2n	2n	2n	2n	2n	2n	NA
13EH22A	2n	2n	2n	2n	2n	2n	2n	2n	2n	2n	2n	2n	?	2n	2n	2n	2n	2n
13EH14A	2n	?	?	2n	2n	?	?	2n	?	2n	2n	2n	?	?	?	2n	?	NA
13EH46A	2n	2n	2n	?	?	?	?	2n	2n	2n	?	2n	?	?	?	?	2n	?
13EH03A	2n	2n	2n	2n	2n	2n	2n	2n	2n	2n	2n	2n	2n	2n	2n	2n	2n	?
13EH61A	2n	2n	2n	2n	2n	2n	2n	2n	2n	2n	2n	2n	2n	2n	2n	2n	2n	?
13EH12A	2n	2n	2n	2n	2n	2n	2n	2n	2n	2n	2n	2n	2n	2n	2n	2n	2n	NA
13EH85A	2n	2n	2n	2n	2n	2n	2n	2n	?	2n	2n	2n	2n	?	2n	2n	2n	NA
13EH45A	2n	2n	2n	2n	2n	2n	2n	2n	2n	2n	2n	2n	2n	?	2n	2n	2n	NA
13EH74A	2n	?	2n	2n	2n	3n	?	2n	2n	2n	2n	2n	2n	2n	?	?	2n	?
13EH26A	2n	2n	2n	?	2n	2n	?	2n	2n	2n	2n	2n	?	2n	?	2n	2n	NA
13EH68A	2n	2n	2n	2n	2n	2n	2n	2n	2n	2n	2n	2n	2n	2n	2n	2n	2n	2n
13EH42A	2n	2n	2n	2n	2n	2n	?	2n	2n	2n	2n	2n	2n	?	2n	2n	2n	2n
13EH77A	2n	2n	2n	2n	2n	2n	?	2n	2n	2n	2n	2n	2n	2n	2n	2n	2n	?
13EH57A	2n	2n	2n	?	?	2n	?	2n	2n	2n	2n	2n	2n	?	2n	2n	?	?
13EH70A	2n	2n	2n	2n	2n	2n	?	?	2n	2n	2n	2n	2n	?	2n	?	?	NA
13EH32A	2n	2n	2n	2n	2n	2n	2n	2n	2n	2n	2n	2n	2n	2n	2n	2n	2n	2n
13EH58A	2n	2n	2n	3n	2n	?	2n	2n	?	2n	2n	2n	2n	2n	2n	2n	2n	2n
13EH24A	?	2n	2n	?	2n	2n	?	?	2n	2n	?	2n	?	?	?	2n	?	NA
13EH34A	2n	?	?	?	2n	2n	?	2n	2n	2n	2n	2n	2n	2n	?	2n	2n	NA
13EH36A	2n	2n	2n	?	2n	2n	?	2n	2n	2n	2n	2n	2n	2n	2n	2n	2n	2n
13EH88A	2n	2n	2n	?	2n	2n	?	2n	?	2n	2n	?	2n	?	?	2n	?	NA
13EH73A	2n	2n	2n	2n	2n	2n	2n	2n	2n	2n	2n	2n	2n	2n	2n	2n	2n	?
13EH53A	2n	2n	2n	?	2n	?	?	2n	?	2n	2n	2n	2n	2n	2n	?	?	?
13EH29A	2n	2n	2n	2n	2n	2n	2n	2n	2n	2n	2n	2n	2n	2n	2n	2n	2n	NA
13EH75A	2n	2n	2n	2n	2n	?	2n	2n	2n	2n	2n	2n	2n	2n	2n	2n	2n	?
13EH08A	2n	2n	2n	2n	2n	2n	2n	2n	2n	2n	2n	2n	2n	2n	2n	2n	2n	?
13EH19A	2n	2n	2n	2n	2n	2n	2n	2n	2n	2n	2n	2n	2n	2n	2n	2n	2n	NA
13EH71A	2n	?	2n	2n	2n	2n	?	2n	2n	2n	?	2n	?	?	?	2n	?	?
13EH43A	2n	?	2n	2n	2n	2n	?	2n	2n	2n	2n	2n	?	?	2n	2n	?	?
13EH20A	2n	2n	2n	2n	2n	2n	2n	2n	2n	2n	2n	2n	2n	2n	2n	2n	?	2n
13EH38A	2n	2n	2n	2n	2n	3n	2n	2n	2n	2n	3n	2n	2n	2n	2n	2n	2n	NA
13EH69A	2n	2n	2n	2n	2n	2n	?	2n	2n	2n	2n	2n	2n	2n	2n	2n	2n	2n
13EH04A	2n	?	2n	2n	2n	2n	?	2n	2n	2n	2n	2n	2n	?	2n	2n	?	?
13EH60A	2n	2n	2n	2n	2n	2n	2n	2n	2n	2n	2n	2n	2n	?	?	2n	2n	?
13EH86A	2n	2n	2n	2n	2n	?	?	2n	2n	2n	2n	2n	2n	2n	2n	2n	2n	?
13EH81A	2n	2n	2n	2n	?	2n	?	2n	2n	2n	2n	2n	2n	?	2n	2n	?	NA
13EH05A	2n	2n	2n	2n	2n	2n	?	2n	2n	2n	2n	2n	?	2n	2n	2n	2n	NA
13EH44A	2n	2n	?	?	2n	?	2n	2n	2n	2n	2n	2n	?	?	2n	2n	2n	NA
13EH84A	2n	2n	2n	2n	2n	2n	2n	2n	2n	2n	2n	2n	?	?	2n	2n	2n	NA
13EH62A	2n	2n	2n	2n	2n	2n	?	2n	2n	2n	2n	2n	2n	2n	2n	2n	2n	2n
13EH11A	2n	2n	2n	2n	2n	?	2n	2n	2n	2n	2n	2n	2n	?	2n	2n	2n	NA
13EH16A	2n	2n	2n	2n	2n	2n	2n	2n	2n	2n	2n	2n	2n	2n	2n	2n	2n	NA
13EH21A	2n	2n	2n	2n	2n	2n	2n	2n	2n	2n	2n	2n	2n	2n	2n	2n	?	?
13EH17A	2n	2n	2n	2n	2n	2n	2n	2n	2n	2n	2n	2n	2n	2n	2n	2n	2n	NA
13EH67A	2n	2n	2n	2n	2n	2n	2n	2n	2n	2n	2n	2n	2n	2n	2n	2n	2n	2n
13EH76A	2n	2n	2n	2n	2n	2n	?	2n	?	2n	2n	2n	?	?	?	2n	?	NA
13EH28A	2n	2n	2n	2n	2n	?	?	2n	2n	2n	2n	2n	2n	?	?	2n	?	?
13EH79A	2n	2n	2n	2n	2n	2n	?	2n	2n	2n	2n	2n	2n	2n	2n	2n	2n	2n
13EH51A	2n	2n	2n	2n	2n	2n	2n	2n	2n	2n	2n	2n	2n	2n	2n	2n	2n	?
13EH40A	2n	2n	2n	2n	2n	2n	2n	2n	2n	2n	2n	2n	2n	2n	2n	2n	2n	2n
13EH13A	2n	2n	2n	2n	2n	2n	2n	2n	2n	2n	2n	2n	2n	2n	2n	2n	2n	?
13EH47A	2n	2n	2n	2n	2n	2n	2n	2n	2n	2n	2n	2n	2n	2n	2n	2n	2n	?
13EH55A	2n	2n	?	?	2n	2n	?	2n	2n	2n	2n	2n	?	2n	?	2n	2n	NA
17DH01A	2n	2n	2n	2n	2n	3n	2n	2n	2n	2n	2n	2n	2n	2n	2n	2n	2n	2n
17EH18B	2n	?	2n	2n	2n	2n	?	?	2n	2n	?	2n	?	?	?	?	?	?
17JT28_1A	2n	2n	?	2n	2n	?	?	2n	?	2n	?	2n	?	2n	?	2n	2n	?
14_55C	2n	2n	2n	2n	2n	2n	2n	2n	2n	2n	2n	2n	2n	2n	2n	2n	2n	2n
17PZ26A	2n	?	?	2n	2n	?	?	2n	?	2n	2n	?	?	2n	?	?	2n	?
MMZ_15A	2n	2n	2n	?	2n	3n	2n	2n	2n	2n	2n	2n	2n	2n	2n	2n	2n	?
17EH37A	2n	?	?	?	2n	?	?	2n	2n	2n	?	2n	?	?	?	?	?	NA
17EH44A	2n	2n	2n	2n	2n	2n	2n	2n	2n	2n	2n	2n	2n	2n	2n	2n	2n	NA
17JT12_2A	2n	?	2n	2n	?	?	?	2n	?	2n	2n	?	?	2n	?	2n	?	?
17DH04B	2n	?	?	?	?	?	?	?	?	?	?	?	?	?	?	?	?	NA
17EH08A	2n	?	?	?	?	?	?	2n	?	?	?	?	?	?	?	?	?	?
568OH	2n	?	2n	?	2n	2n	?	2n	2n	2n	2n	2n	?	?	?	2n	2n	?
17EH73A	2n	2n	2n	2n	2n	2n	?	2n	?	2n	?	?	2n	?	?	?	2n	NA
18052A	2n	?	?	?	?	?	?	?	2n	2n	?	?	?	2n	?	?	?	NA
17EH58A	2n	2n	2n	2n	2n	2n	2n	2n	2n	2n	2n	2n	2n	2n	2n	2n	2n	2n
17EH21C	3n	3n	3n	3n	?	3n	3n	3n	3n	3n	3n	3n	3n	?	3n	3n	3n	3n
17DH12A	?	?	?	?	?	?	?	?	?	2n	?	?	?	?	?	?	?	NA
GPS1_1A	2n	2n	2n	2n	2n	3n	2n	2n	2n	2n	2n	2n	2n	2n	2n	2n	2n	2n
C15A	2n	2n	2n	2n	2n	2n	2n	2n	2n	2n	2n	2n	2n	2n	2n	2n	2n	2n
2014_21	?	?	?	?	?	?	?	?	?	?	?	?	?	3n	?	?	?	NA
17JT18_1B	2n	?	2n	?	2n	?	?	2n	2n	2n	2n	?	2n	2n	2n	2n	2n	NA
17EH19A	2n	?	2n	2n	?	?	?	2n	2n	2n	?	?	?	?	?	?	?	3n
17JT04_1B	2n	2n	2n	?	2n	3n	?	2n	2n	2n	2n	2n	?	2n	2n	2n	?	2n
17DH18B	?	2n	?	?	?	NA	?	?	?	?	?	?	?	?	?	?	?	NA
GT_1A	2n	?	?	?	2n	?	?	2n	2n	?	2n	?	?	?	?	?	?	?
18080A	2n	2n	2n	2n	2n	2n	?	2n	2n	2n	2n	?	2n	?	2n	?	2n	?
17EH22B	2n	2n	2n	2n	2n	2n	?	2n	2n	2n	2n	2n	2n	2n	?	2n	2n	2n
SC_15C	2n	2n	2n	?	2n	2n	2n	2n	2n	2n	2n	?	2n	2n	2n	2n	3n	?
17EH03_1B	2n	2n	2n	?	?	?	?	2n	?	2n	?	?	?	?	2n	2n	?	2n
AND_2A	2n	2n	2n	2n	2n	?	2n	2n	2n	2n	2n	2n	2n	2n	2n	2n	2n	2n
18RN14A	?	2n	?	?	?	?	?	?	?	?	?	?	?	?	?	?	?	NA
17DH15A	?	?	2n	?	2n	?	?	?	2n	?	?	?	?	?	?	2n	2n	?
17EH41A	2n	2n	?	2n	2n	2n	?	2n	2n	2n	?	?	2n	2n	2n	2n	2n	?
17EH68A	2n	2n	2n	2n	2n	2n	?	2n	?	2n	2n	2n	2n	2n	2n	2n	2n	NA
17EH72B	2n	2n	2n	?	2n	2n	?	2n	2n	2n	2n	2n	2n	2n	?	2n	2n	?
17JT14_1A	2n	2n	?	2n	2n	2n	?	2n	2n	2n	2n	2n	2n	2n	2n	2n	2n	2n
17PZ23A	2n	2n	?	?	2n	?	?	?	2n	?	?	2n	?	?	?	2n	2n	?
LEWT3_2A	2n	2n	2n	2n	2n	?	?	2n	2n	2n	?	2n	2n	2n	2n	2n	?	?
17EH26A	2n	?	?	?	?	?	?	?	?	?	?	?	?	?	?	?	?	NA
17EH46B	2n	2n	2n	2n	2n	2n	?	2n	?	2n	2n	2n	2n	?	2n	?	?	?
17EH54A	2n	2n	?	2n	2n	2n	?	2n	2n	2n	2n	2n	2n	2n	?	2n	?	?
17JT03_1A	2n	2n	2n	2n	2n	2n	?	?	2n	2n	2n	2n	2n	?	?	2n	2n	?
STKY2_4A	2n	2n	2n	2n	2n	2n	2n	2n	2n	2n	2n	2n	2n	2n	2n	2n	2n	?
17EH42C	2n	2n	2n	2n	2n	2n	2n	2n	2n	2n	2n	2n	2n	2n	?	2n	2n	NA
3W_8A	2n	2n	2n	2n	?	2n	?	2n	2n	2n	2n	2n	2n	2n	2n	2n	2n	2n
1070_3	2n	2n	2n	2n	2n	2n	?	2n	?	?	2n	2n	2n	3n	2n	2n	?	?
17EH07B	2n	2n	2n	2n	2n	2n	2n	2n	2n	2n	2n	2n	2n	2n	2n	2n	2n	2n
17PZ01A	?	?	?	?	?	?	?	?	?	?	?	?	?	?	?	?	?	NA
17EH11B	2n	?	?	2n	2n	?	?	?	2n	?	?	?	?	?	?	?	?	NA
AND_1C	2n	?	2n	?	2n	?	?	?	?	2n	?	?	?	?	2n	2n	?	?
17JT25_2A	2n	2n	2n	2n	2n	?	2n	2n	?	2n	2n	2n	2n	2n	2n	2n	2n	?
17EH27C	2n	?	2n	?	2n	?	?	2n	?	2n	2n	?	2n	?	?	?	?	NA
MMZ_23A	2n	2n	2n	2n	2n	3n	2n	2n	2n	2n	2n	2n	2n	2n	?	2n	3n	2n
17PZ16A	2n	?	2n	2n	2n	2n	2n	2n	?	2n	2n	2n	2n	?	2n	2n	?	?
17JT24_1A	2n	2n	2n	2n	2n	?	2n	2n	?	2n	2n	2n	2n	?	2n	2n	?	?
17EH09C	NA	NA	NA	NA	NA	NA	NA	NA	NA	NA	NA	NA	NA	NA	NA	NA	NA	NA
LEWT3_6A	?	?	?	?	?	?	?	3n	?	?	?	?	?	?	?	?	?	NA
18RN02A	?	NA	NA	NA	NA	NA	NA	NA	NA	NA	NA	NA	NA	NA	NA	NA	NA	NA
17DH07A	2n	2n	2n	?	2n	2n	?	2n	2n	2n	2n	2n	2n	2n	2n	2n	2n	?
17JT21_1A	2n	?	2n	2n	?	?	?	?	?	2n	2n	2n	?	?	?	?	2n	?
17DH10B	2n	2n	2n	2n	2n	2n	?	2n	2n	2n	2n	2n	2n	?	2n	2n	2n	?
4E_5A	2n	?	?	2n	?	?	?	?	?	2n	2n	?	?	2n	?	?	?	?
17EH35B	2n	2n	2n	2n	2n	?	2n	2n	2n	2n	2n	?	2n	2n	2n	2n	2n	?
STK_5A	2n	2n	2n	2n	2n	2n	2n	2n	2n	2n	2n	2n	2n	2n	2n	2n	2n	2n
17EH55B	2n	2n	2n	2n	2n	2n	?	2n	2n	2n	2n	?	2n	?	?	2n	2n	?
17EH70A	NA	NA	NA	NA	NA	NA	NA	NA	NA	NA	NA	NA	NA	NA	NA	NA	NA	NA
17EH40A	2n	2n	2n	2n	2n	2n	2n	2n	2n	2n	2n	2n	2n	2n	2n	2n	2n	NA
17DH14A	2n	2n	2n	?	2n	?	?	2n	2n	2n	2n	2n	?	2n	2n	2n	2n	?
18RN06A	2n	2n	2n	2n	2n	?	?	?	2n	2n	2n	2n	2n	?	?	?	?	?
FL29	?	2n	2n	3n	?	2n	?	2n	2n	3n	3n	3n	?	?	2n	?	?	?
IMK328	2n	?	2n	?	2n	3n	?	?	2n	2n	2n	?	?	2n	?	2n	2n	?
17EH69A	?	?	?	?	2n	?	?	?	?	?	2n	?	?	?	?	?	?	NA
RCZ_1B	2n	2n	2n	2n	2n	2n	?	2n	?	2n	2n	2n	2n	?	?	2n	2n	?
17EH14B	2n	2n	2n	?	?	?	?	2n	2n	2n	2n	2n	2n	2n	?	3n	?	?
17PZ18A	2n	2n	2n	2n	2n	2n	2n	2n	2n	2n	2n	?	2n	2n	?	2n	2n	?
17EH20A	3n	3n	?	?	3n	?	3n	3n	3n	3n	3n	3n	3n	?	3n	3n	3n	?
17JT13_1A	?	?	?	?	?	?	?	?	?	2n	?	?	?	?	?	?	?	?
18RN13A	2n	2n	?	?	?	?	?	?	?	2n	?	?	?	?	?	2n	?	NA
STKY2_3A	2n	2n	2n	2n	2n	2n	2n	2n	2n	2n	2n	2n	2n	2n	2n	2n	2n	2n
17DH03A	2n	2n	2n	?	2n	2n	2n	2n	2n	2n	2n	2n	2n	2n	2n	2n	2n	2n
3W_2A	2n	2n	2n	2n	2n	2n	2n	2n	2n	2n	2n	2n	2n	2n	2n	2n	2n	2n
17PZ02A	2n	2n	2n	2n	2n	?	?	2n	2n	2n	2n	2n	2n	2n	2n	2n	2n	2n
17EH13C	?	?	?	?	?	?	?	?	2n	?	?	?	?	?	?	?	?	NA
17PZ12B	2n	?	2n	2n	2n	2n	?	2n	2n	2n	2n	?	?	?	?	2n	?	?
17EH51B	2n	2n	2n	2n	2n	2n	2n	2n	2n	2n	2n	2n	2n	2n	3n	2n	3n	2n
17EH56B	2n	?	?	?	?	?	?	2n	?	2n	2n	?	?	?	?	?	2n	?
BWS_1A	2n	2n	2n	2n	?	3n	2n	2n	2n	2n	2n	2n	3n	2n	3n	2n	?	3n
17EH47B	2n	2n	2n	2n	2n	2n	?	2n	2n	2n	2n	2n	?	2n	?	2n	?	2n
17EH36A	2n	?	2n	?	?	?	?	?	2n	2n	?	?	?	?	?	?	2n	?
17JT05_1A	?	?	?	?	?	?	?	?	?	?	?	?	?	?	?	2n	?	?
17DH09B	2n	2n	2n	2n	2n	2n	2n	2n	2n	2n	2n	2n	2n	2n	2n	2n	?	2n
17JT19_1A	2n	2n	2n	?	?	2n	?	2n	2n	2n	2n	2n	2n	2n	2n	2n	?	?
17EH01C	2n	?	?	?	?	?	?	?	?	?	?	?	?	?	?	?	?	NA
17EH53A	2n	2n	?	2n	?	2n	2n	2n	?	2n	2n	?	2n	2n	?	2n	?	NA
17EH33C	2n	2n	2n	2n	3n	2n	?	2n	2n	2n	2n	?	2n	2n	2n	2n	2n	?
17JT16_1A	2n	2n	2n	2n	?	?	2n	2n	2n	2n	2n	2n	?	2n	2n	2n	2n	NA
17EH24B	2n	?	?	?	?	2n	?	?	?	2n	?	?	?	?	?	?	3n	NA
18RN08A	2n	2n	?	2n	2n	2n	2n	2n	2n	2n	2n	2n	2n	?	?	2n	2n	2n
18RN01A	2n	2n	2n	2n	2n	2n	2n	2n	2n	2n	2n	2n	2n	2n	2n	2n	2n	2n
17EH67A	2n	?	2n	2n	2n	?	2n	?	?	2n	2n	2n	2n	2n	?	2n	2n	NA
17EH64A	2n	?	2n	?	?	?	?	?	?	?	2n	2n	?	?	?	?	?	?
18RN04B	2n	2n	?	?	2n	2n	?	2n	2n	2n	2n	2n	2n	?	?	2n	?	?
4E_6A	2n	2n	?	?	2n	2n	2n	2n	2n	2n	2n	2n	2n	?	?	2n	?	?
17DH20B	2n	2n	2n	2n	2n	?	2n	2n	2n	2n	2n	2n	2n	2n	?	2n	?	NA
17PZ20B	?	?	?	?	?	?	?	2n	?	?	?	?	?	?	?	?	?	?
14_51	2n	?	?	?	?	?	?	?	2n	2n	2n	?	?	?	?	?	?	NA
18RN15B	2n	2n	2n	2n	2n	2n	2n	2n	2n	2n	2n	2n	2n	2n	2n	2n	2n	2n
17EH71A	2n	?	?	?	2n	?	?	2n	2n	2n	2n	?	?	?	?	?	?	2n
17JT09_1B	2n	2n	?	2n	2n	?	?	2n	?	2n	?	?	2n	2n	?	?	?	2n
17PZ21A	2n	2n	2n	2n	2n	2n	2n	2n	2n	2n	2n	2n	2n	2n	2n	2n	2n	2n
17JT02_1A	2n	2n	2n	?	?	?	?	?	?	2n	2n	?	2n	?	?	2n	2n	?
17EH23C	2n	?	2n	?	2n	?	?	?	?	?	2n	?	?	?	2n	?	?	?
17JT10_1A	2n	2n	?	?	2n	?	?	2n	?	2n	?	2n	?	?	?	2n	?	?
A2_6_1	2n	2n	2n	2n	2n	2n	2n	2n	2n	2n	2n	3n	?	2n	2n	2n	2n	?
17JT26_1A	?	?	2n	?	?	?	2n	2n	2n	?	?	?	?	?	?	?	?	?
18RN05A	?	?	?	?	?	?	?	2n	?	2n	?	?	?	?	?	?	?	?
17EH39A	2n	2n	2n	2n	2n	2n	2n	2n	2n	2n	2n	2n	?	?	2n	2n	2n	2n
17EH34A	2n	2n	2n	2n	2n	2n	2n	2n	2n	2n	2n	2n	2n	2n	?	2n	2n	NA
18051_1A	?	?	?	?	?	?	?	2n	?	?	?	?	?	NA	?	?	?	NA
12889MIA	?	?	3n	?	?	?	?	2n	?	2n	?	2n	?	?	2n	?	?	?
17DH21A	2n	2n	2n	2n	2n	2n	2n	2n	2n	2n	2n	2n	2n	2n	2n	2n	3n	2n
17EH60A	?	?	2n	?	?	?	?	?	?	?	?	?	2n	?	?	?	?	NA
17JT20_2A	2n	2n	2n	2n	2n	2n	?	2n	?	2n	2n	2n	2n	2n	?	2n	2n	2n
AND_4A	2n	2n	2n	2n	2n	2n	2n	2n	2n	2n	2n	2n	2n	?	2n	2n	2n	?
17PZ14A	2n	2n	2n	2n	2n	2n	2n	2n	?	2n	2n	2n	2n	?	2n	2n	2n	2n
17EH02A	2n	?	?	?	2n	?	?	2n	2n	2n	2n	2n	2n	?	?	2n	?	NA
17EH32A	2n	?	?	?	?	2n	?	?	?	2n	?	?	?	?	?	?	?	?
17DH17A	2n	?	2n	?	2n	?	2n	2n	2n	2n	2n	?	?	?	?	2n	?	?
17EH76B	2n	2n	?	?	?	?	?	?	?	?	?	?	2n	?	?	?	?	NA
17EH66B	2n	2n	2n	2n	2n	2n	2n	2n	2n	2n	2n	2n	2n	?	?	?	3n	2n
17JT06_1A	2n	2n	?	2n	2n	?	?	2n	2n	2n	2n	?	?	2n	2n	2n	?	?
17JT01_1A	2n	2n	2n	?	2n	2n	?	2n	2n	2n	2n	2n	?	?	2n	2n	?	?
17PZ17A	2n	2n	2n	2n	2n	2n	?	2n	2n	2n	2n	2n	2n	?	2n	2n	2n	?
17EH74A	2n	2n	2n	2n	2n	?	?	2n	2n	2n	2n	2n	2n	?	2n	2n	3n	?
0752_14	2n	?	2n	2n	2n	?	?	2n	2n	2n	2n	2n	2n	2n	2n	2n	3n	?
17EH45C	?	?	?	2n	2n	?	?	?	2n	2n	?	?	?	?	2n	?	?	?
17EH25C	?	3n	?	NA	?	NA	NA	3n	?	?	?	?	?	NA	NA	?	NA	NA
17DH19B	2n	2n	?	?	2n	2n	?	2n	2n	?	2n	?	?	?	?	2n	?	?
17EH75A	2n	2n	2n	2n	2n	?	?	2n	?	2n	2n	?	?	2n	2n	2n	2n	2n
17EH04C	2n	2n	?	2n	2n	2n	2n	2n	2n	2n	2n	?	2n	2n	?	2n	2n	2n
17DH02A	?	?	2n	?	?	?	2n	2n	?	?	?	?	?	?	?	?	?	?
17EH16A	2n	2n	2n	2n	2n	2n	?	?	2n	2n	2n	2n	2n	2n	2n	2n	2n	?
H8C	2n	2n	2n	2n	2n	2n	2n	2n	2n	2n	2n	2n	2n	2n	2n	2n	2n	?
17EH61A	2n	2n	2n	2n	2n	?	?	2n	?	2n	2n	?	?	2n	?	2n	2n	NA
G_3A_4A_C5	2n	2n	2n	2n	2n	2n	2n	2n	2n	2n	2n	2n	2n	2n	2n	2n	?	?
17EH38A	2n	2n	2n	?	2n	?	2n	2n	2n	2n	2n	?	2n	?	2n	2n	2n	NA
SC_6B	?	?	3n	?	3n	?	?	?	?	?	?	?	?	?	?	?	?	NA
17EH77B	2n	2n	2n	?	2n	?	?	2n	?	2n	2n	?	?	?	2n	?	2n	?
17EH57B	2n	?	2n	2n	2n	?	?	2n	?	2n	?	?	?	2n	2n	2n	?	NA
17PZ13A	2n	2n	2n	2n	2n	2n	2n	2n	?	2n	2n	2n	2n	2n	?	2n	2n	?
STKY2_1A	2n	2n	2n	2n	2n	2n	2n	2n	2n	2n	2n	2n	2n	2n	2n	2n	2n	2n
MMZ_6A	2n	2n	2n	2n	2n	3n	2n	2n	2n	2n	2n	2n	2n	2n	2n	2n	2n	2n
17JT07_1B	2n	2n	2n	2n	2n	2n	?	2n	2n	2n	2n	2n	2n	2n	2n	2n	2n	?
17EH15_2B	2n	2n	2n	2n	2n	2n	?	?	?	2n	2n	2n	?	?	?	2n	2n	?
17EH03_2B	2n	2n	2n	2n	?	2n	2n	2n	2n	2n	2n	?	2n	2n	?	2n	3n	?
17PZ29A	2n	2n	2n	2n	2n	?	2n	2n	2n	2n	2n	2n	2n	2n	?	2n	?	?
BWS_2B	2n	?	2n	?	2n	2n	?	?	2n	2n	2n	?	2n	2n	2n	2n	?	2n
17EH49A	2n	?	2n	2n	2n	2n	2n	2n	2n	2n	2n	2n	2n	?	?	?	2n	NA
17PZ22A	2n	?	?	?	?	?	?	2n	?	?	?	?	?	?	?	?	?	?
17JT23_1A	2n	2n	2n	2n	2n	2n	?	2n	?	2n	2n	2n	2n	?	2n	2n	?	?
17EH48C	2n	2n	?	?	2n	?	?	2n	2n	2n	2n	2n	?	?	?	2n	2n	?
17PZ11A	2n	2n	2n	2n	2n	2n	2n	2n	2n	2n	2n	2n	2n	2n	2n	2n	2n	2n
17DH05A	?	2n	?	?	2n	?	?	?	?	2n	?	?	?	?	2n	2n	?	?
17EH12A	2n	?	?	?	?	?	?	?	?	2n	2n	?	?	?	?	2n	?	NA
17EH30B	2n	2n	2n	2n	2n	?	2n	2n	2n	2n	?	2n	2n	?	2n	2n	2n	2n
SJV_CAA	2n	2n	2n	2n	2n	2n	?	2n	2n	2n	2n	?	2n	2n	2n	2n	2n	2n
17DH16A	2n	2n	2n	2n	2n	2n	?	2n	2n	2n	2n	2n	2n	2n	?	2n	2n	?
17JT27_1A	2n	2n	2n	2n	2n	2n	2n	2n	2n	2n	2n	2n	2n	?	?	2n	?	2n
17EH29A	2n	2n	?	2n	2n	?	?	2n	2n	2n	2n	2n	2n	?	?	?	?	NA
17EH05A	?	2n	?	?	?	?	?	?	?	?	?	?	?	?	?	?	?	NA
NM_6300A	2n	2n	2n	2n	2n	2n	2n	2n	2n	2n	2n	2n	2n	2n	2n	2n	?	?
3W_10C	?	?	?	?	?	?	?	?	?	2n	2n	?	?	?	?	?	?	NA
17EH65C	2n	?	2n	?	?	?	?	?	?	?	2n	?	?	?	?	3n	?	?
3W_7A	2n	2n	2n	2n	2n	2n	2n	2n	2n	2n	2n	2n	2n	2n	2n	2n	2n	?
17EH31A	2n	2n	2n	2n	2n	2n	2n	2n	2n	2n	2n	2n	2n	2n	2n	2n	2n	?
